# Jupytope: Computational extraction of structural properties of viral epitopes

**DOI:** 10.1101/2022.03.22.484725

**Authors:** Shamima Rashid, Ng Teng Ann, Kwoh Chee Keong

## Abstract

Epitope residues located on viral surface proteins are of immense interest in immunology and related applications such as vaccine development, disease diagnosis and drug design. Most tools rely on sequence based statistical comparisons, such as information entropy of residue positions in aligned columns to infer location and properties of epitope sites. To facilitate cross-structural comparisons of epitopes on viral surface proteins, a python-based extraction tool implemented with Jupyter notebook is presented (Jupytope). Given a viral antigen structure of interest, a list of known epitope sites and a reference structure, the corresponding epitope structural properties can quickly be obtained. The tool integrates biopython modules for commonly used software such as NACCESS, DSSP as well as residue depth and outputs a list of structure derived properties such as dihedral angles, solvent accessibility, residue depth and secondary structure that can be saved in several convenient data formats. To ensure correct spatial alignment, Jupytope takes a list of given epitope sites and their corresponding reference structure and aligns them before extracting the desired properties. Examples are demonstrated for epitopes of Influenza and SARS-CoV2 viral strains. The extracted properties assist detection of two Influenza subtypes and show potential in distinguishing between four major clades of SARS-CoV2, as compared with randomized labels. The tool will facilitate analytical and predictive works on viral epitopes through the extracted structural information.

**Key Messages:**

- Jupytope combines existing 3D-structural software to extract the properties of viral epitopes into a convenient text or csv file format
- The structural properties serve as parameters or features that quantitatively capture viral epitopes
- Association of structural properties to viral subtypes (for Influenza) or clades (SARS-CoV2) is demonstrated with a simple XGBoost model
- Structure datasets mapped to SARS-CoV2 WHO clades and Pango lineages, as well as chain annotations are available for download
