## Supplement 1 for "Jupytope: Computational extraction of structural properties of viral epitopes"

### Sheet: HA_H1N1
PDB ID	UniProt ID	Description	Strain	Year	Full	HA1_Chain	HA2_Chain	Antibody_Chain	Bound Receptors	X-Mer	Notes
1RD8	Q9WFX3	crystal structure of the 1918 human h1 hemagglutinin precursor (ha0)	A/South Carolina/1/18,A/Brevig Mission/1/1918	1918	1	A	B	ABSENT	YES	TRIMER
1RUZ	Q9WFX3	1918 h1 hemagglutinin	A/South Carolina/1/18,A/Brevig Mission/1/1918	1918	1	H	I	ABSENT	YES	TRIMER
2WRG	Q9WFX3	structure of h1 1918 hemagglutinin with human receptor	A/South Carolina/1/18,A/Brevig Mission/1/1918	1918	1	H	I	ABSENT	YES	TRIMER
3GBN	Q9WFX3	crystal structure of fab cr6261 in complex with the 1918 h1n1 influenza virus hemagglutinin	A/South Carolina/1/18,A/Brevig Mission/1/1918	1918	1	A	B	H,L	YES	MONOMER
3LZF	Q9WFX3	crystal structure of fab 2d1 in complex with the 1918 influenza virus hemagglutinin	A/South Carolina/1/18,A/Brevig Mission/1/1918	1918	1	A	B	H,L	YES	MONOMER
3R2X	Q9WFX3	crystal structure of the de novo designed binding protein hb36.3 in complex the the 1918 influenza virus hemagglutinin	A/South Carolina/1/18,A/Brevig Mission/1/1918	1918	1	A	B	ABSENT	YES	MONOMER
4EEF	Q9WFX3	crystal structure of the designed inhibitor protein f-hb80.4 in complex with the 1918 influenza virus hemagglutinin.	A/South Carolina/1/18,A/Brevig Mission/1/1918	1918	1	A	B	ABSENT	YES	TRIMER
4GXU	Q9WFX3	crystal structure of antibody 1f1 bound to the 1918 influenza hemagglutinin	A/South Carolina/1/18,A/Brevig Mission/1/1918	1918	1	A	B	M,O,Q,S,U,W,N,P,R,T,V,X	YES	TRIMER (2)
4GXX	Q9WFX3	crystal structure of the "avianized" 1918 influenza virus hemagglutinin	A/South Carolina/1/18,A/Brevig Mission/1/1918	1918	1	A	B	ABSENT	YES	TRIMER
4JUG	Q9WFX3	crystal structure of 1918 pandemic influenza virus hemagglutinin mutant d225g	A/South Carolina/1/18,A/Brevig Mission/1/1918	1918	1	A	B	ABSENT	YES	TRIMER (2)
4JUH	Q9WFX3	crystal structure of 1918 pandemic influenza virus hemagglutinin mutant d225g complexed with avian receptor analogue lsta	A/South Carolina/1/18,A/Brevig Mission/1/1918	1918	1	A	B	ABSENT	YES	TRIMER
4JUJ	Q9WFX3	crystal structure of 1918 pandemic influenza virus hemagglutinin mutnat d225g complexed with human receptor analogue lstc	A/South Carolina/1/18,A/Brevig Mission/1/1918	1918	1	A	B	ABSENT	YES	TRIMER
4PY8	Q9WFX3	crystal structure of fab 3.1 in complex with the 1918 influenza virus hemagglutinin	A/South Carolina/1/18,A/Brevig Mission/1/1918	1918	1	A	B	I,J	YES	MONOMER
1RU7	P03452	1934 human h1 hemagglutinin	A/Puerto Rico/8/34,A/Puerto Rico/8/34/Mount Sinai,A/Puerto Rico/8/1934	1934	1	A	B	ABSENT	NO	TRIMER (2)
1RVX	P03452	1934 h1 hemagglutinin in complex with lsta	A/Puerto Rico/8/34,A/Puerto Rico/8/34/Mount Sinai,A/Puerto Rico/8/1934	1934	1	A	B	ABSENT	YES	TRIMER (2)
1RVZ	P03452	1934 h1 hemagglutinin in complex with lstc	A/Puerto Rico/8/34,A/Puerto Rico/8/34/Mount Sinai,A/Puerto Rico/8/1934	1934	1	A	B	ABSENT	YES	TRIMER (2)
2WRH	P26562	structure of h1 duck albert hemagglutinin with human receptor	A/mallard/Alberta/35/1976	1976	1	H	I	ABSENT	YES	TRIMER
1RUY	Q9WCD9,P18875	1930 swine h1 hemagglutinin	A/Swine/Iowa/15/30,A/Kiev/59/1979	1979	1	H	I	ABSENT	YES	TRIMER
1RV0	Q82500	1930 swine h1 hemagglutinin complexed with lsta	A/swine/St-Hyacinthe/148/1990	1990	1	H	I	ABSENT	YES	TRIMER
1RVT	Q82500	1930 h1 hemagglutinin in complex with lstc	A/swine/St-Hyacinthe/148/1990	1990	1	H	I	ABSENT	YES	TRIMER
3HTO	C7C6F1	the hemagglutinin structure of an avian h1n1 influenza a virus	A/WDK/JX/12416/2005	2005	1	A	B	ABSENT	YES	MONOMER
3HTP	C7C6F1	the hemagglutinin structure of an avian h1n1 influenza a virus in complex with lsta	A/WDK/JX/12416/2005	2005	1	A	B	ABSENT	YES	MONOMER
3HTQ	C7C6F1	the hemagglutinin structure of an avian h1n1 influenza a virus in complex with lstc	A/WDK/JX/12416/2005	2005	1	A	B	ABSENT	YES	MONOMER
3HTT	C7C6F1	the hemagglutinin structure of an avian h1n1 influenza a virus in complex with 2,3-sialyllactose	A/WDK/JX/12416/2005	2005	1	A	B	ABSENT	YES	MONOMER
3SM5	C5H943,A7UPX0	influenza hemagglutinin in complex with a neutralizing antibody	A/Berlin/6/2006,A/Solomon Islands/03/2006	2006	1	A	B	H,I,J,L,M,N	YES	TRIMER
4EDB	A7LI25	structures of monomeric hemagglutinin and its complex with an fab fragment of a neutralizing antibody that binds to h1 subtype influenza viruses: molecular basis of infectivity of 2009 pandemic h1n1 influenza a viruses	A/Thailand/CU44/2006	2006	1	A	B	ABSENT	NO	TRIMER
4HKX	A7UPX0	influenza hemagglutinin in complex with ch67 fab	A/Solomon Islands/03/2006	2006	1	E	ABSENT	ABSENT	YES	MONOMER	HA1 domain only (226 residues)
4YJZ	A7UPX0	human antibody h2526 in complex with influenza hemagglutinin h1 solomon islands/03/2006	A/Solomon Islands/03/2006	2006	1	E	ABSENT	L	NO	MONOMER	HA1 domain only (211 residues)
4YK4	A7UPX0	human antibody 641 i-9 in complex with influenza hemagglutinin h1 solomon islands/03/2006	A/Solomon Islands/03/2006	2006	1	A	ABSENT	B,C,Y,Z	YES	MONOMER (2)	HA1 domain only (206 residues)
5UGY	A7UPX0	influenza hemagglutinin in complex with a neutralizing antibody	A/Solomon Islands/03/2006	2006	1	A	B	H,I,J,L,M,N	YES	TRIMER
3AL4	C3W5S1	crystal structure of the swine-origin a (h1n1)-2009 influenza a virus hemagglutinin (ha) reveals similar antigenicity to that of the 1918 pandemic virus	A/California/04/2009	2009	1	A	B	ABSENT	YES	TRIMER (2)
3LZG	C3W5S1	crystal structure of a 2009 h1n1 influenza virus hemagglutinin	A/California/04/2009	2009	1	A	B	ABSENT	YES	TRIMER (2)
3M6S	C5MV42	crystal structure of h1n1pdm hemagglutinin	A/Darwin/2001/2009	2009	1	A	B	ABSENT	YES	MONOMER (6)
3MLH	C4RSQ3	crystal structure of the 2009 h1n1 influenza virus hemagglutinin receptor-binding domain	A/Mexico/4603/2009	2009	1	A	ABSENT	ABSENT	NO	DIMER	HA1 domain only (226 residues)
3UBE	C3W5S1	influenza hemagglutinin from the 2009 pandemic in complex with ligand lstc	A/California/04/2009	2009	1	A	B	ABSENT	YES	TRIMER (2)
3UBJ	C3W5S1	influenza hemagglutinin from the 2009 pandemic in complex with ligand lsta	A/California/04/2009	2009	1	A	B	ABSENT	YES	TRIMER (2)
3UBN	C3W5S1	influenza hemagglutinin from the 2009 pandemic in complex with ligand 6sln	A/California/04/2009	2009	1	A	B	ABSENT	YES	TRIMER (2)
3UBQ	C3W5S1	influenza hemagglutinin from the 2009 pandemic in complex with ligand 3sln	A/California/04/2009	2009	1	A	B	ABSENT	YES	TRIMER (2)
4LVH	C3W5S1	crystal structures of globular head of 2009 pandemic h1n1 hemagglutinin	A/California/04/2009	2009	1	A	ABSENT	ABSENT	NO	MONOMER (4)	HA1 domain only (314 residues)
3UYX	C3W5S1	crystal structures of globular head of 2009 pandemic h1n1 hemagglutinin	A/California/04/2009	2009	1	A	ABSENT	ABSENT	NO	DIMER	HA1 domain only (212)
3ZTN	C3W5S1	structure of influenza a neutralizing antibody selected from cultures of single human plasma cells in complex with human h1 influenza haemagglutinin.	A/California/04/2009	2009	1	A	B	H,L	YES	MONOMER
4EDA	C5MQE6	structures of monomeric hemagglutinin and its complex with an fab fragment of a neutralizing antibody that binds to h1 subtype influenza viruses: molecular basis of infectivity of 2009 pandemic h1n1 influenza a viruses	A/Korea/01/2009	2009	1	A	B	ABSENT	YES	DIMER
4F15	C5MQE6	molecular basis of infectivity of 2009 pandemic h1n1 influenza a viruses	A/Korea/01/2009	2009	1	A	ABSENT	B,C,E,F,H,I,K,L	NO	MONOMER (4)	HA1 domain only (351 residues)
4JTV	C3W5S1	crystal structure of 2009 pandemic influenza virus hemagglutinin complexed with human receptor analogue lstc	A/California/04/2009	2009	1	A	B	ABSENT	YES	TRIMER (2)
4JTX	C3W5S1	crystal structure of 2009 pandemic influenza virus hemagglutinin mutant d225e	A/California/04/2009	2009	1	A	B	ABSENT	YES	TRIMER (2)
4JU0	C3W5S1	crystal structure of 2009 pandemic influenza virus hemagglutinin mutant d225e complexed with human receptor analogue lstc	A/California/04/2009	2009	1	A	B	ABSENT	YES	TRIMER (2)
4LVH	C5MQE6	insight into highly conserved h1 subtype-specific epitopes in influenza virus hemagglutinin	A/Korea/01/2009	2009	1	A	ABSENT	B,C,E,F,H,I,K,L	NO	MONOMER (4)	HA1 domain only (379 residues)
4M4Y	C3W5S1	crystal structure of a 2009 h1n1 influenza virus hemagglutinin with a stabilization mutation ha2 e47g	A/California/04/2009	2009	1	A	B	ABSENT	YES	TRIMER
4M5Z	G8XMJ2	crystal structure of broadly neutralizing antibody 5j8 bound to 2009 pandemic influenza hemagglutinin, ha1 subunit	A/Nagasaki/09N083/2009	2009	1	A	ABSENT	H,L	NO	MONOMER	HA1 domain only (209 residues)
5GJS	C3W5S1	crystal structure of h1 hemagglutinin from a/california/04/2009 in complex with a neutralizing antibody 3e1	A/California/04/2009	2009	1	A	B	H,L	YES	MONOMER
5K9O	C3W5S1	crystal structure of multidonor hv1-18+hd3-9 class broadly neutralizing influenza a antibody 31.b.09 in complex with hemagglutinin h1 a/california/04/2009	A/California/04/2009	2009	1	F	F	A,B,H,L	YES	MONOMER (2)
4LXV	J7MFR5	crystal structure of the hemagglutinin from a h1n1pdm a/washington/5/2011 virus	A/Tottori/YK012/2011	2011	1	A	B	ABSENT	YES	TRIMER (2)
5GJT	N0C8E5	crystal structure of h1 hemagglutinin from a/washington/05/2011 in complex with a neutralizing antibody 3e1	A/Washington/05/2011	2011	1	A	B	H,L	YES	MONOMER
5IBL	C9EL84	human antibody 6639 in complex with influenza hemagglutinin h1 x-181	A/reassortant/NYMC X-181(California/07/2009 x NYMC X-157)	2009 (Lab)	1	B	A	C,D,H,L	YES	MONOMER (2)
Legend
Columns A-E were obtained from the Influenza Research Database (IRD), with 9 new entries collected by S.Rashid (indicated in Col. L)
Columns F-K were annotations from manual checking of PDB files
Column K	MONOMER is regarded as the full HA chain including HA1 and HA2, unless either is missing indicated by 'ABSENT'
Column F	1 – Full structure of HA protein (including HA1 and HA2). Cases where only HA1 domain is available are indicated under Notes
	0 – Partially determined structures or small peptides (HA1 domain < 30 aa), not included in this list
Column E	Year of Strain
All Experimental Methods are by X-Ray Diffraction unless specified

### Sheet: HA_H3N2
PDB ID	UniProt ID	Description	Strain	Year	Full	HA1_Chain	HA2_Chain	Antibody_Chain	Bound Receptors	X-Mer	Notes
1HGD	P03438	binding of influenza virus hemagglutinin to analogs of its cell- surface receptor, sialic acid: analysis by proton nuclear magnetic resonance spectroscopy and x-ray crystallography	A/Aichi/2/1968	1968	1	A	B	ABSENT	YES	TRIMER	Entry by IRD: A/Puerto Rico/8/34(lab reassortant) G135R
1HGE	P03438	binding of influenza virus hemagglutinin to analogs of its cell- surface receptor, sialic acid: analysis by proton nuclear magnetic resonance spectroscopy and x-ray crystallography	A/Aichi/2/1968	1968	1	A	B	ABSENT	YES	TRIMER	Entry by IRD: A/Puerto Rico/8/34(lab reassortant) G135R
1HGF	P03438	binding of influenza virus hemagglutinin to analogs of its cell- surface receptor, sialic acid: analysis by proton nuclear magnetic resonance spectroscopy and x-ray crystallography	A/Aichi/2/1968	1968	1	A	B	ABSENT	YES	TRIMER	Entry by IRD: A/Puerto Rico/8/34(lab reassortant)
1HGH	P03438	binding of influenza virus hemagglutinin to analogs of its cell- surface receptor, sialic acid: analysis by proton nuclear magnetic resonance spectroscopy and x-ray crystallography	A/Aichi/2/1968	1968	1	A	B	ABSENT	YES	TRIMER	Entry by IRD: A/Puerto Rico/8/34(lab reassortant)
1HGI	P03438	binding of influenza virus hemagglutinin to analogs of its cell- surface receptor, sialic acid: analysis by proton nuclear magnetic resonance spectroscopy and x-ray crystallography	A/Aichi/2/1968	1968	1	A	B	ABSENT	YES	TRIMER	Entry by IRD: A/Puerto Rico/8/34(lab reassortant)
1HGJ	P03438	binding of influenza virus hemagglutinin to analogs of its cell- surface receptor, sialic acid: analysis by proton nuclear magnetic resonance spectroscopy and x-ray crystallography	A/Aichi/2/1968	1968	1	A	B	ABSENT	YES	TRIMER	Entry by IRD: A/Puerto Rico/8/34(lab reassortant)
2VIR	P03437	influenza virus hemagglutinin complexed with a neutralizing antibody	A/Aichi/2/1968	1968	1	C	ABSENT	A,B	NO	MONOMER	HA1 domain 28-328, 4 mutations
2VIS	P03437	influenza virus hemagglutinin, (escape) mutant with thr 131 replaced by ile, complexed with a neutralizing antibody	A/Aichi/2/1968	1968	1	C	ABSENT	A,B	NO	MONOMER	HA1 domain 28-328, 4 mutations, T131I
2VIT	P03437	influenza virus hemagglutinin, mutant with thr 155 replaced by ile, complexed with a neutralizing antibody	A/Aichi/2/1968	1968	1	C	ABSENT	A,B	NO	MONOMER	HA1 domain 28-328, 4 mutations T155I
4FP8	Q91MA7	crystal structure of broadly neutralizing antibody c05 bound to h3 influenza hemagglutinin, ha1 subunit	A/Hong Kong/1/68	1968	1	A	ABSENT	H,I,J,K,L,M,N,O	YES	TETRAMER	HA1 domain only (278 aa)
1EO8	P03437	influenza virus hemagglutinin complexed with a neutralizing antibody	A/Aichi/2/1968	1968	1	A	B	H,L	YES	MONOMER
1HA0	P03437	hemagglutinin precursor ha0	A/Aichi/2/1968	1968	1	A	A	ABSENT	YES	MONOMER	HA0 precursor
1HGG	P03437	binding of influenza virus hemagglutinin to analogs of its cell- surface receptor, sialic acid: analysis by proton nuclear magnetic resonance spectroscopy and x-ray crystallography	A/Aichi/2/1968	1968	1	A	B	ABSENT	YES	TRIMER
1KEN	P03437,P03438	influenza virus hemagglutinin complexed with an antibody that prevents the hemagglutinin low ph fusogenic transition	A/Aichi/2/1968,A/Puerto Rico/8/34(lab reassortant)	1968	1	A	B	H,L,T,U	YES	TRIMER	HA1 sequence identical to A/Aichi/2/1968
1QFU	P03437,P03438	influenza virus hemagglutinin complexed with a neutralizing antibody	A/Aichi/2/1968,A/Puerto Rico/8/34(lab reassortant)	1968	1	A	B	H,L	YES	MONOMER	HA1 sequence identical to A/Aichi/2/1968
2HMG	P03437	refinement of the influenza virus hemagglutinin by simulated annealing	A/Aichi/2/1968	1968	1	A	B	ABSENT	YES	TRIMER
2VIU	P03437	influenza virus hemagglutinin	A/Aichi/2/1968	1968	1	A	B	ABSENT	YES	MONOMER
2YPG	P03437	haemagglutinin of 1968 human h3n2 virus in complex with human receptor analogue lstc	A/Aichi/2/1968	1968	1	A	B	ABSENT	YES	TRIMER
3EYM	P03437	structure of influenza haemagglutinin in complex with an inhibitor of membrane fusion	A/Aichi/2/1968	1968	1	A	B	ABSENT	NO	TRIMER
3HMG	P03437	refinement of the influenza virus hemagglutinin by simulated annealing	A/Aichi/2/1968	1968	1	A	B	ABSENT	YES	TRIMER
3SDY	Q91MA7	crystal structure of broadly neutralizing antibody cr8020 bound to the influenza a h3 hemagglutinin	A/Hong Kong/1/68	1968	1	A	B	H,L	YES	MONOMER
3VUN	P03437	crystal structure of a influenza a virus (a/aichi/2/1968 h3n2) hemagglutinin in c2 space group.	A/Aichi/2/1968	1968	1	A	B	ABSENT	YES	TRIMER
3WHE	T2HNI1	a new conserved neutralizing epitope at the globular head of hemagglutinin in h3n2 influenza viruses	A/Aichi/2-1/1968	1968	1	A	A	0-9, M,N,O,P,Q,R,S,T,U,V,W,X,Y,Z	YES	TRIMER (4)
3ZTJ	Q91MA7	structure of influenza a neutralizing antibody selected from cultures of single human plasma cells in complex with human h3 influenza haemagglutinin.	A/Hong Kong/1/68	1968	1	A	B	G,H,I,J,K,L	YES	TRIMER
4FNK	Q91MA7	crystal structure of the a/hong kong/1/1968 (h3n2) influenza virus hemagglutinin	A/Hong Kong/1/68	1968	1	A	B	ABSENT	YES	TRIMER
4FQR	Q91MA7	crystal structure of broadly neutralizing antibody c05 bound to h3 influenza hemagglutinin	A/Hong Kong/1/68	1968	1	A	B	a,b,c,d,e,f,g,h,i,j,k,l,m,n,o,p,q,r,s,t,u,v,w,x	YES	TRIMER (5)
4FQY	Q91MA7	crystal structure of broadly neutralizing antibody cr9114 bound to h3 influenza hemagglutinin	A/Hong Kong/1/68	1968	1	A	B	H,L	NO	MONOMER
4HMG	P03437	refinement of the influenza virus hemagglutinin by simulated annealing	A/Aichi/2/1968	1968	1	A	B	ABSENT	YES	TRIMER
4NM8	Q91MA7	crystal structure of broadly neutralizing antibody cr8043 bound to h3 influenza hemagglutinin	A/Hong Kong/1/68	1968	1	A	B	H,I,J,L,M,N	YES	TRIMER
4UBD	Q91MA7	crystal structure of a neutralizing human monoclonal antibody with 1968 h3 ha	A/Hong Kong/1/68	1968	1	A	B	C,D,G,H,K,L,O,P,S,T,X,Y	YES	TRIMER (2)
4WE4	Q91MA7	the crystal structure of hemagglutinin from 1968 h3n2 influenza virus	A/Hong Kong/1/68	1968	1	A	B	ABSENT	YES	MONOMER
4ZCJ	Q91MA7	crystal structure of the a/hong kong/1/1968 (h3n2) influenza virus hemagglutinin ha1 cys30, ha2 cys47 mutant	A/Hong Kong/1/68	1968	1	A	B	ABSENT	YES	TRIMER
5HMG	P03437	refinement of the influenza virus hemagglutinin by simulated annealing	A/Aichi/2/1968	1968	1	A	B	ABSENT	YES	TRIMER
5K9K	Q91MA7	crystal structure of multidonor hv6-1-class broadly neutralizing influenza a antibody 56.a.09 in complex with hemagglutinin hong kong 1968.	A/Hong Kong/1/68	1968	1	F	F	A,B,H,L	YES	DIMER
5K9Q	Q91MA7	crystal structure of multidonor hv1-18-class broadly neutralizing influenza a antibody 16.a.26 in complex with a/hong kong/1-4-ma21- 1/1968 (h3n2) hemagglutinin	A/Hong Kong/1/68	1968	1	A	B	G,H,I,J,K,L,S,T,U,V,X,Y	YES	TRIMER (2)
5KAN	Q91MA7	crystal structure of multidonor hv1-18-class broadly neutralizing influenza a antibody 16.g.07 in complex with a/hong kong/1-4-ma21- 1/1968 (h3n2) hemagglutinin	A/Hong Kong/1/68	1968	1	A	B	G,H,I,J,K,L	YES	TRIMER
5T6N	Q91MA7,P03436	crystal structure of the a/hong kong/1/1968 (h3n2) influenza virus hemagglutinin in complex with the antiviral drug arbidol	A/Hong Kong/1/68,A/NT/60/68/29c	1968	1	A	B	ABSENT	YES	TRIMER
5VTQ	Q91MA7	Crystal structure of the A/Hong Kong/1/1968 (H3N2) influenza virus hemagglutinin G225L/L226S mutant in complex with 3'-SLN	A/Hong Kong/1968	1968	1	A	B	ABSENT	YES	TRIMER	Entry by me
5VTR	Q91MA7	Crystal structure of the A/Hong Kong/1/1968 (H3N2) influenza virus hemagglutinin G225L/L226S mutant in complex with 6'-SLN	A/Hong Kong/1968	1968	1	A	B	ABSENT	YES	TRIMER	Entry by me
5VTV	Q91MA7	Crystal structure of the A/Hong Kong/1/1968 (H3N2) influenza virus hemagglutinin G225M/L226T/S228A mutant in complex with 3'-SLN	A/Hong Kong/1968	1968	1	A	B	ABSENT	YES	TRIMER	Entry by me
5VTW	Q91MA7	Crystal structure of the A/Hong Kong/1/1968 (H3N2) influenza virus hemagglutinin G225M/L226T/S228A mutant in complex with 6'-SLN	A/Hong Kong/1968	1968	1	A	B	ABSENT	YES	TRIMER	Entry by me
5VTU	Q91MA7	Crystal structure of the A/Hong Kong/1/1968 (H3N2) influenza virus hemagglutinin G225L/L226S mutant apo form	A/Hong Kong/1968	1968	1	A	B	ABSENT	YES	TRIMER	Entry by me
5VTX	Q91MA7	Crystal structure of the A/Hong Kong/1/1968 (H3N2) influenza virus hemagglutinin G225M/L226T/S228A mutant apo form	A/Hong Kong/1968	1968	1	A	B	ABSENT	YES	TRIMER	Entry by me
5VTY	Q91MA7	Crystal structure of the A/Hong Kong/1/1968 (H3N2) influenza virus hemagglutinin G225Q/L226A mutant in complex with 3'-SLN	A/Hong Kong/1968	1968	1	A	B	ABSENT	YES	TRIMER	Entry by me
5VTZ	Q91MA7	Crystal structure of the A/Hong Kong/1/1968 (H3N2) influenza virus hemagglutinin G225Q/L226A mutant apo form	A/Hong Kong/1968	1968	1	A	B	ABSENT	YES	TRIMER	Entry by me
5VU4	Q91MA7	Crystal structure of the A/Hong Kong/1/1968 (H3N2) influenza virus hemagglutinin G225Q/L226A mutant in complex with 6'-SLN	A/Hong Kong/1968	1968	1	A	B	ABSENT	YES	TRIMER	Entry by me
4WE5	Q1PUD9	the crystal structure of hemagglutinin from a/port chalmers/1/1973 influenza virus	A/Port Chalmers/1/73,A/Port chalmers/1/1973	1973	1	A	B	ABSENT	YES	MONOMER
4GMS	P03435	crystal structure of heterosubtypic fab s139/1 in complex with influenza a h3 hemagglutinin	A/Victoria/3/1975	1975	1	A	B	H,I,J,L,M,N	YES	TRIMER
4O58	P03435	crystal structure of broadly neutralizing antibody f045-092 in complex with a/victoria/3/1975 (h3n2) influenza hemagglutinin	A/Victoria/3/1975	1975	1	A	B	H,L	YES	MONOMER
2YP7	I2D7A8	haemagglutinin of 2005 human h3n2 virus	A/Malaysia/33386/2005	2005	1	A	A	ABSENT	YES	MONOMER
2YP8	I2D7A8	haemagglutinin of 2005 human h3n2 virus in complex with human receptor analogue 6sln	A/Malaysia/33386/2005	2005	1	A	B	ABSENT	YES	MONOMER
2YP9	I2D7A8	haemagglutinin of 2005 human h3n2 virus in complex with avian receptor analogue 3sln	A/Malaysia/33386/2005	2005	1	A	B	ABSENT	YES	MONOMER
4WE6	B2VNP1,G8HJ45	the crystal structure of hemagglutinin ha1 domain from influenza virus a/perth/142/2007(h3n2)	A/Perth/142/2007,A/Cambodia/T103/2009	2009	1	A	ABSENT	ABSENT	YES	DIMER	HA1 domain only (279 aa)
4KVN	C6KNH7	crystal structure of fab 39.29 in complex with influenza hemagglutinin a/perth/16/2009 (h3n2)	A/Perth/16/2009	2009	1	A	A	H,L	YES	MONOMER
4O5I	R9U684	crystal structure of broadly neutralizing antibody f045-092 in complex with a/victoria/361/2011 (h3n2) influenza hemagglutinin	A/Singapore/H2011.447/2011	2011	1	A	B	M,N,O,P,Q,R,S,T,U,V,W,X	YES	TRIMER (2)
4O5N	R9U684	crystal structure of a/victoria/361/2011 (h3n2) influenza virus hemagglutinin	A/Singapore/H2011.447/2011	2011	1	A	B	ABSENT	YES	MONOMER
4WE8	R9U684	the crystal structure of hemagglutinin of influenza virus a/victoria/361/2011	A/Singapore/H2011.447/2011	2011	1	A	A	ABSENT	YES	MONOMER
4WE9	R9U684	the crystal structure of hemagglutinin from influenza virus a/victoria/361/2011 in complex with 3'sln	A/Singapore/H2011.447/2011	2011	1	A	A	ABSENT	YES	MONOMER
4WEA	R9U684	structure and receptor binding prefereneces of recombinant human a(h3n2) virus hemagglutinins	A/Singapore/H2011.447/2011	2011	1	A	A	ABSENT	YES	MONOMER
4WE7	U3N7S5	structure and receptor binding preferences of recombinant human a(h3n2) virus hemagglutinins	A/Alberta/026/2012	2012	1	A	ABSENT	ABSENT	YES	TETRAMER	HA1 domain only( 284 aa)
Legend
Columns A-E were obtained from the Influenza Research Database (IRD), with 9 new entries collected by S.Rashid (indicated in Col. L)
Columns F-K were annotations from manual checking of PDB files
Column K	MONOMER is regarded as the full HA chain including HA1 and HA2, unless either is missing indicated by 'ABSENT'
Column F	1 – Full structure of HA protein (including HA1 and HA2). Cases where only HA1 domain is available are indicated under Notes
	0 – Partially determined structures or small peptides (HA1 domain < 30 aa), not included in this list
Column E	Year of Strain
All Experimental Methods are by X-Ray Diffraction unless specified

### Sheet: H1N1_43
PDB ID
1RD8
1RU7
1RUY
1RUZ
1RV0
1RVT
1RVX
1RVZ
2WRG
2WRH
3AL4
3GBN
3HTO
3HTP
3HTQ
3HTT
3LZF
3LZG
3M6S
3R2X
3UBE
3UBJ
3UBN
3UBQ
3ZTN
4EDA
4EDB
4EEF
4GXU
4GXX
4JTV
4JTX
4JU0
4JUG
4JUH
4JUJ
4LXV
4M4Y
4PY8
5GJS
5GJT
5K9O
5UGY
List of 43 H1N1 PDB IDs for Jupytope Extraction

### Sheet: H3N2_54
PDB ID
1EO8
1HA0
1HGD
1HGE
1HGF
1HGG
1HGH
1HGI
1HGJ
1KEN
1QFU
2HMG
2VIU
2YP7
2YP8
2YP9
2YPG
3EYM
3HMG
3SDY
3VUN
3WHE
3ZTJ
4FNK
4FQR
4FQY
4GMS
4HMG
4KVN
4NM8
4O58
4O5I
4O5N
4UBD
4WE4
4WE5
4WE8
4WE9
4WEA
4ZCJ
5HMG
5K9K
5K9Q
5KAN
5T6N
5VTQ
5VTR
5VTU
5VTV
5VTW
5VTX
5VTY
5VTZ
5VU4
List of 54 H3N2 PDB IDs for Jupytope Extraction
