## Supplement 2 for "Jupytope: Computational extraction of structural properties of viral epitopes"

### Sheet: Spike353_Annotations
PDBID	EntityID	ChainID	SEQRES	SEQATOM	GenBankID	Synthetic Construct	GISAID ACC	Strain	Lineage	Clade	Distance	Notes
7SBS	7SBS_1	A	1310	1116	OM152577		EPI_ISL_8397594	hCoV-19/USA/CA-CDPH-3000119793/2021	P.1	GR	0
7SBT	7SBT_1	A	1310	1104	OM152577		EPI_ISL_8397594	hCoV-19/USA/CA-CDPH-3000119793/2021	P.1	GR	0
7V78	7V78_1	A	1283	1038	MZ411660		EPI_ISL_2661544	hCoV-19/USA/OH-UHTL-1007/2021	P.1	GR	0
7V79	7V79_1	A	1283	1038	MZ411660		EPI_ISL_2661544	hCoV-19/USA/OH-UHTL-1007/2021	P.1	GR	0
7V7A	7V7A_1	A	1283	1038	MZ411660		EPI_ISL_2661544	hCoV-19/USA/OH-UHTL-1007/2021	P.1	GR	0
7V81	7V81_1	A	1283	1038	MZ306880		EPI_ISL_2305474	hCoV-19/USA/AZ-CDC-LC0060450/2021	P.1	GR	0
7V82	7V82_1	A	1283	1038	MZ306880		EPI_ISL_2305474	hCoV-19/USA/AZ-CDC-LC0060450/2021	P.1	GR	0
7V83	7V83_1	A	1283	1038	MZ306880		EPI_ISL_2305474	hCoV-19/USA/AZ-CDC-LC0060450/2021	P.1	GR	0
7M8K	7M8K_1	A	1257	1025	MZ411660		EPI_ISL_2661544	hCoV-19/USA/OH-UHTL-1007/2021	P.1	GR	0
7SY5	7SY5_1	A	1288	1040	MZ306251		EPI_ISL_2304824	hCoV-19/USA/OR-CDC-LC0059583/2021	None	GH	0
7LWW	7LWW_1	A	1288	995	MZ306251		EPI_ISL_2304824	hCoV-19/USA/OR-CDC-LC0059583/2021	None	GH	0
7T9K	7T9K_1	A	1285	1032	OV699535		EPI_ISL_8777815	hCoV-19/England/LSPA-31EB7A2/2022	BA.1	GRA	0
7T9J	7T9J_1	A	1285	835	OV699535		EPI_ISL_8777815	hCoV-19/England/LSPA-31EB7A2/2022	BA.1	GRA	0
6ZP0	6ZP0_1	A	1247	1030	OA965538		EPI_ISL_488749	hCoV-19/England/NORT-281506/2020	B.39	V	0
6ZOX	6ZOX_1	A	1247	1017	OA965538		EPI_ISL_488749	hCoV-19/England/NORT-281506/2020	B.39	V	0
7K43	7K43_1	A	1281	1034	FR995796		EPI_ISL_438398	hCoV-19/England/CAMB-76B31/2020	B.31	V	0
7JW0	7JW0_1	A	1281	1007	FR995796		EPI_ISL_438398	hCoV-19/England/CAMB-76B31/2020	B.31	V	0
7JVC	7JVC_1	A	1281	990	FR995796		EPI_ISL_438398	hCoV-19/England/CAMB-76B31/2020	B.31	V	0
7JV6	7JV6_1	A	1281	977	FR995796		EPI_ISL_438398	hCoV-19/England/CAMB-76B31/2020	B.31	V	0
7JV4	7JV4_1	A	1281	975	FR995796		EPI_ISL_438398	hCoV-19/England/CAMB-76B31/2020	B.31	V	0
6VXX	6VXX_1	A	1281	972	FR995796		EPI_ISL_438398	hCoV-19/England/CAMB-76B31/2020	B.31	V	0
6VYB	6VYB_1	A	1281	966	FR995796		EPI_ISL_438398	hCoV-19/England/CAMB-76B31/2020	B.31	V	0
6WPS	6WPS_1	A	1281	955	FR995796		EPI_ISL_438398	hCoV-19/England/CAMB-76B31/2020	B.31	V	0
6WPT	6WPT_1	A	1281	945	FR995796		EPI_ISL_438398	hCoV-19/England/CAMB-76B31/2020	B.31	V	0
7MTC	7MTC_1	A	1281	914	FR995796		EPI_ISL_438398	hCoV-19/England/CAMB-76B31/2020	B.31	V	0
7MTE	7MTE_1	A	1281	895	FR995796		EPI_ISL_438398	hCoV-19/England/CAMB-76B31/2020	B.31	V	0
7MTD	7MTD_1	A	1281	806	FR995796		EPI_ISL_438398	hCoV-19/England/CAMB-76B31/2020	B.31	V	0
7SBP	7SBP_1	A	1310	1110	OU358384		EPI_ISL_2683493	hCoV-19/England/CAMC-14E679B/2021	B.1.617.1	G	0
7SBR	7SBR_1	A	1310	1095	OU358384		EPI_ISL_2683493	hCoV-19/England/CAMC-14E679B/2021	B.1.617.1	G	0
7VXC	7VXC_1	A	1261	1068	OU143164		EPI_ISL_1377051	hCoV-19/England/CAMC-13EE925/2021	B.1.617.1	G	0
7VXA	7VXA_1	A	1261	1062	OU143164		EPI_ISL_1377051	hCoV-19/England/CAMC-13EE925/2021	B.1.617.1	G	0
7VXB	7VXB_1	A	1261	1062	OU143164		EPI_ISL_1377051	hCoV-19/England/CAMC-13EE925/2021	B.1.617.1	G	0
7VXE	7VXE_1	A	1261	1062	OU143164		EPI_ISL_1377051	hCoV-19/England/CAMC-13EE925/2021	B.1.617.1	G	0
7VXI	7VXI_1	A	1261	1062	OU143164		EPI_ISL_1377051	hCoV-19/England/CAMC-13EE925/2021	B.1.617.1	G	0
7V7F	7V7F_1	A	1283	1038	OU068978		EPI_ISL_1329653	hCoV-19/England/MILK-13D9C33/2021	B.1.617.1	G	0
7V7G	7V7G_1	A	1283	1038	OU068978		EPI_ISL_1329653	hCoV-19/England/MILK-13D9C33/2021	B.1.617.1	G	0
7V85	7V85_1	A	1283	1038	OU068978		EPI_ISL_1329653	hCoV-19/England/MILK-13D9C33/2021	B.1.617.1	G	0
7V7D	7V7D_1	A	1283	1032	OU068978		EPI_ISL_1329653	hCoV-19/England/MILK-13D9C33/2021	B.1.617.1	G	0
7V7E	7V7E_1	A	1283	1031	OU068978		EPI_ISL_1329653	hCoV-19/England/MILK-13D9C33/2021	B.1.617.1	G	0
7V86	7V86_1	A	1283	1031	OU068978		EPI_ISL_1329653	hCoV-19/England/MILK-13D9C33/2021	B.1.617.1	G	0
7SOB	7SOB_1	A	1277	1025	OU257241		EPI_ISL_1741365	hCoV-19/England/MILK-1517684/2021	B.1.617.1	G	0
7S0C	7S0C_1	A	1271	1004	OU257241		EPI_ISL_1741365	hCoV-19/England/MILK-1517684/2021	B.1.617.1	G	0
7EAZ	7EAZ_1	A	1283	1013	OD902007		EPI_ISL_681601	hCoV-19/England/MILK-BAA98A/2020	B.1.523	GH	0
7EB0	7EB0_1	A	1283	1013	OD902007		EPI_ISL_681601	hCoV-19/England/MILK-BAA98A/2020	B.1.523	GH	0
7EB5	7EB5_1	A	1283	1011	OD902007		EPI_ISL_681601	hCoV-19/England/MILK-BAA98A/2020	B.1.523	GH	0
7EB3	7EB3_1	A	1283	1010	OD902007		EPI_ISL_681601	hCoV-19/England/MILK-BAA98A/2020	B.1.523	GH	0
7EB4	7EB4_1	A	1283	1010	OD902007		EPI_ISL_681601	hCoV-19/England/MILK-BAA98A/2020	B.1.523	GH	0
7EH5	7EH5_1	A	1283	996	OD902007		EPI_ISL_681601	hCoV-19/England/MILK-BAA98A/2020	B.1.523	GH	0
7N8H	7N8H_1	A	1277	999	MZ181721		EPI_ISL_2046477	hCoV-19/USA/WA-CDC-LC0056284/2021	B.1.429	O	0
7LWI	7LWI_1	A	1286	1001	MW882642		EPI_ISL_738356	hCoV-19/USA/MA-UPHL-2012045106/2020	B.1.375	GH	0
7LWJ	7LWJ_1	A	1286	1001	MW882642		EPI_ISL_738356	hCoV-19/USA/MA-UPHL-2012045106/2020	B.1.375	GH	0
7LWK	7LWK_1	A	1286	1001	MW882642		EPI_ISL_738356	hCoV-19/USA/MA-UPHL-2012045106/2020	B.1.375	GH	0
7LWL	7LWL_1	A	1286	1001	MW882642		EPI_ISL_738356	hCoV-19/USA/MA-UPHL-2012045106/2020	B.1.375	GH	0
7LWQ	7LWQ_1	A	1286	1001	MW882642		EPI_ISL_738356	hCoV-19/USA/MA-UPHL-2012045106/2020	B.1.375	GH	0
7LWP	7LWP_1	A	1286	995	MW882642		EPI_ISL_738356	hCoV-19/USA/MA-UPHL-2012045106/2020	B.1.375	GH	0
7LWM	7LWM_1	A	1286	993	MW882642		EPI_ISL_738356	hCoV-19/USA/MA-UPHL-2012045106/2020	B.1.375	GH	0
7LWN	7LWN_1	A	1286	993	MW882642		EPI_ISL_738356	hCoV-19/USA/MA-UPHL-2012045106/2020	B.1.375	GH	0
7LWO	7LWO_1	A	1286	993	MW882642		EPI_ISL_738356	hCoV-19/USA/MA-UPHL-2012045106/2020	B.1.375	GH	0
7V77	7V77_1	A	1280	1032	OU143247		EPI_ISL_1377073	hCoV-19/England/CAMC-13EEF8D/2021	B.1.351.3	GH	0
7V7Z	7V7Z_1	A	1280	1032	OU143247		EPI_ISL_1377073	hCoV-19/England/CAMC-13EEF8D/2021	B.1.351.3	GH	0
7V76	7V76_1	A	1280	1026	OU143247		EPI_ISL_1377073	hCoV-19/England/CAMC-13EEF8D/2021	B.1.351.3	GH	0
7V8C	7V8C_1	A	1280	1026	OU143247		EPI_ISL_1377073	hCoV-19/England/CAMC-13EEF8D/2021	B.1.351.3	GH	0
7N1T	7N1T_1	A	1305	1115	OM463433		EPI_ISL_1570039	hCoV-19/Germany/un-RKI-I-064752/2021	B.1.351	GH	0
7N1Q	7N1Q_1	A	1305	1098	OM463433		EPI_ISL_1570039	hCoV-19/Germany/un-RKI-I-064752/2021	B.1.351	GH	0
7VX1	7VX1_1	A	1258	1079	OM463433		EPI_ISL_1570039	hCoV-19/Germany/un-RKI-I-064752/2021	B.1.351	GH	0
7VXD	7VXD_1	A	1258	1079	OM463433		EPI_ISL_1570039	hCoV-19/Germany/un-RKI-I-064752/2021	B.1.351	GH	0
7VXF	7VXF_1	A	1258	1079	OM463433		EPI_ISL_1570039	hCoV-19/Germany/un-RKI-I-064752/2021	B.1.351	GH	0
7VXK	7VXK_1	A	1258	1079	OM463433		EPI_ISL_1570039	hCoV-19/Germany/un-RKI-I-064752/2021	B.1.351	GH	0
7Q9I	7Q9I_1	A	1285	1062	OM463433		EPI_ISL_1570039	hCoV-19/Germany/un-RKI-I-064752/2021	B.1.351	GH	0
7Q9G	7Q9G_1	A	1285	1061	OM463433		EPI_ISL_1570039	hCoV-19/Germany/un-RKI-I-064752/2021	B.1.351	GH	0
7Q9P	7Q9P_1	A	1285	1041	OM463433		EPI_ISL_1570039	hCoV-19/Germany/un-RKI-I-064752/2021	B.1.351	GH	0
7Q9J	7Q9J_1	A	1285	1037	OM463433		EPI_ISL_1570039	hCoV-19/Germany/un-RKI-I-064752/2021	B.1.351	GH	0
7Q6E	7Q6E_1	A	1285	1013	OM463433		EPI_ISL_1570039	hCoV-19/Germany/un-RKI-I-064752/2021	B.1.351	GH	0
7Q9F	7Q9F_1	A	1285	1009	OM463433		EPI_ISL_1570039	hCoV-19/Germany/un-RKI-I-064752/2021	B.1.351	GH	0
7VX7	7VX7_1	A	1258	1005	OM463433		EPI_ISL_1570039	hCoV-19/Germany/un-RKI-I-064752/2021	B.1.351	GH	0	7VX7 superseded by 7WEV on 26.01.2022
7LYM	7LYM_1	A	1288	1002	MZ578788		EPI_ISL_3022581	hCoV-19/USA/PA-VSP1844/2021	B.1.351	GH	0
7LYL	7LYL_1	A	1288	1001	MZ578788		EPI_ISL_3022581	hCoV-19/USA/PA-VSP1844/2021	B.1.351	GH	0
7LYN	7LYN_1	A	1288	996	MZ578788		EPI_ISL_3022581	hCoV-19/USA/PA-VSP1844/2021	B.1.351	GH	0
7LYP	7LYP_1	A	1288	996	MZ578788		EPI_ISL_3022581	hCoV-19/USA/PA-VSP1844/2021	B.1.351	GH	0
7LYQ	7LYQ_1	A	1288	996	MZ578788		EPI_ISL_3022581	hCoV-19/USA/PA-VSP1844/2021	B.1.351	GH	0
7LYK	7LYK_1	A	1288	995	MZ578788		EPI_ISL_3022581	hCoV-19/USA/PA-VSP1844/2021	B.1.351	GH	0
7Q9M	7Q9M_1	A	1285	976	OM463433		EPI_ISL_1570039	hCoV-19/Germany/un-RKI-I-064752/2021	B.1.351	GH	0
7Q9K	7Q9K_1	A	1285	943	OM463433		EPI_ISL_1570039	hCoV-19/Germany/un-RKI-I-064752/2021	B.1.351	GH	0
7DZX	7DZX_1	A	1249	1121	OA994445		EPI_ISL_590234	hCoV-19/England/ALDP-9B58CD/2020	B.1.282	GH	0
7DZY	7DZY_1	A	1249	1121	OA994445		EPI_ISL_590234	hCoV-19/England/ALDP-9B58CD/2020	B.1.282	GH	0
7SXT	7SXT_1	A	1288	1040	MZ512730		EPI_ISL_2597460	hCoV-19/USA/PA-VSP1703/2021	B.1.243	G	0
7SXU	7SXU_1	A	1288	1040	MZ512730		EPI_ISL_2597460	hCoV-19/USA/PA-VSP1703/2021	B.1.243	G	0
7SXV	7SXV_1	A	1288	1040	MZ512730		EPI_ISL_2597460	hCoV-19/USA/PA-VSP1703/2021	B.1.243	G	0
7SXW	7SXW_1	A	1288	1040	MZ512730		EPI_ISL_2597460	hCoV-19/USA/PA-VSP1703/2021	B.1.243	G	0
7BNN	7BNN_1	A	1287	1066	LR883430		EPI_ISL_523580	hCoV-19/Netherlands/ZH-EMC-238/2020	B.1.22	GH	0
7DZW	7DZW_1	A	1249	1121	OM434176		EPI_ISL_7700777	hCoV-19/USA/CA-CDPH-3000053546/2021	B.1.2	GH	0
7DX1	7DX1_1	A	1283	972	OM434176		EPI_ISL_7700777	hCoV-19/USA/CA-CDPH-3000053546/2021	B.1.2	GH	0
7DX2	7DX2_1	A	1283	972	OM434176		EPI_ISL_7700777	hCoV-19/USA/CA-CDPH-3000053546/2021	B.1.2	GH	0
7KDI	7KDI_1	A	1288	972	OM316719		EPI_ISL_3556828	hCoV-19/USA/ID-IBL-631029/2020	B.1.2	GH	1
7KDJ	7KDJ_1	A	1288	966	OM461984		EPI_ISL_2939096	hCoV-19/USA/AR-UNM-UAMS63MD141/2021	B.1.2	GH	0
7N1V	7N1V_1	A	1305	1089	OM470832		EPI_ISL_9339471	hCoV-19/USA/MD-NIH-00647/2021	B.1.1.7	GRY	0
7N1Y	7N1Y_1	A	1305	1078	OM470832		EPI_ISL_9339471	hCoV-19/USA/MD-NIH-00647/2021	B.1.1.7	GRY	0
7N1W	7N1W_1	A	1305	1077	OM470832		EPI_ISL_9339471	hCoV-19/USA/MD-NIH-00647/2021	B.1.1.7	GRY	0
7N1X	7N1X_1	A	1305	1077	OM470832		EPI_ISL_9339471	hCoV-19/USA/MD-NIH-00647/2021	B.1.1.7	GRY	0
7N1U	7N1U_1	A	1305	1075	OM470832		EPI_ISL_9339471	hCoV-19/USA/MD-NIH-00647/2021	B.1.1.7	GRY	0
7EDF	7EDF_1	A	1286	1035	OU234635		EPI_ISL_1519789	hCoV-19/England/QEUH-14A9E35/2021	B.1.1.7	GRY	0
7EDI	7EDI_1	A	1286	1024	OU234635		EPI_ISL_1519789	hCoV-19/England/QEUH-14A9E35/2021	B.1.1.7	GRY	0
7EDJ	7EDJ_1	A	1286	1024	OU231514		EPI_ISL_1508080	hCoV-19/Scotland/QEUH-14599F7/2021	B.1.1.7	GRY	0
7EDG	7EDG_1	A	1286	1015	OU234635		EPI_ISL_1519789	hCoV-19/England/QEUH-14A9E35/2021	B.1.1.7	GRY	0
7LWS	7LWS_1	A	1285	1000	OD983103		EPI_ISL_1018860	hCoV-19/England/CAMC-1263710/2021	B.1.1.7	G	0
7LWT	7LWT_1	A	1285	993	OD983103		EPI_ISL_1018860	hCoV-19/England/CAMC-1263710/2021	B.1.1.7	G	0
7LWU	7LWU_1	A	1285	993	OD983103		EPI_ISL_1018860	hCoV-19/England/CAMC-1263710/2021	B.1.1.7	G	0
7LWV	7LWV_1	A	1285	993	OD983103		EPI_ISL_1018860	hCoV-19/England/CAMC-1263710/2021	B.1.1.7	G	0
7EDH	7EDH_1	A	1286	819	OU234635		EPI_ISL_1519789	hCoV-19/England/QEUH-14A9E35/2021	B.1.1.7	GRY	0
7SXS	7SXS_1	A	1288	1040	OU068233		EPI_ISL_1328997	hCoV-19/England/CAMC-13B6C96/2021	B.1.1.25	GR	0
6XS6	6XS6_1	A	1256	785	OM349134		EPI_ISL_8986692	hCoV-19/Japan/HiroFH31/2020	B.1.1.214	GR	0
7SY3	7SY3_1	A	1288	841	MZ072813		EPI_ISL_1802193	hCoV-19/USA/IN-CDC-LC0048762/2021	B.1.1	GR	0
7L2E	7L2E_1	A	1288	1119	OL939503		EPI_ISL_8034072	hCoV-19/USA/IL-CDC-ASC210714968/2021	B	O	0
7FG7	7FG7_1	A	1273	1114	OM459482		EPI_ISL_402119	hCoV-19/Wuhan/IVDC-HB-01/2019	B	L	0
7JJI	7JJI_1	A	1273	1109	OM459482		EPI_ISL_402119	hCoV-19/Wuhan/IVDC-HB-01/2019	B	L	0
7L2D	7L2D_1	A	1288	1100	OL939503		EPI_ISL_8034072	hCoV-19/USA/IL-CDC-ASC210714968/2021	B	O	0
6ZGE	6ZGE_1	A	1287	1098	OM245732		EPI_ISL_7975059	hCoV-19/England/MILK-2E65D86/2021	B	O	6
7LS9	7LS9_1	A	1288	1097	OL939503		EPI_ISL_8034072	hCoV-19/USA/IL-CDC-ASC210714968/2021	B	O	0
7LQV	7LQV_1	A	1307	1092	OM245732		EPI_ISL_7975059	hCoV-19/England/MILK-2E65D86/2021	B	O	6
7DDD	7DDD_1	A	1261	1088	OL968771		EPI_ISL_8011643	hCoV-19/USA/MI-CDC-ASC210659926/2021	B	O	0
7DF3	7DF3_1	A	1261	1088	OL968771		EPI_ISL_8011643	hCoV-19/USA/MI-CDC-ASC210659926/2021	B	O	0
7L2F	7L2F_1	A	1288	1088	OL939503		EPI_ISL_8034072	hCoV-19/USA/IL-CDC-ASC210714968/2021	B	O	0
7NT9	7NT9_1	A	1287	1087	OM402863		EPI_ISL_7975059	hCoV-19/England/MILK-2E65D86/2021	B	O	5
7NTA	7NTA_1	A	1287	1087	OM245732		EPI_ISL_7975059	hCoV-19/England/MILK-2E65D86/2021	B	O	6
7NTC	7NTC_1	A	1287	1087	OM245732		EPI_ISL_7975059	hCoV-19/England/MILK-2E65D86/2021	B	O	6
7FG2	7FG2_1	A	1273	1086	OM459482		EPI_ISL_402119	hCoV-19/Wuhan/IVDC-HB-01/2019	B	L	0
6ZOZ	6ZOZ_1	A	1247	1077	FR996760		EPI_ISL_440403	hCoV-19/England/CAMB-7525B/2020	B	L	0
7RW2	7RW2_1	A	1288	1077	OL750652		EPI_ISL_7975059	hCoV-19/England/MILK-2E65D86/2021	B	O	6
7N0G	7N0G_1	A	1288	1076	OM402863		EPI_ISL_7975059	hCoV-19/England/MILK-2E65D86/2021	B	O	5
7N0H	7N0H_1	A	1288	1076	OM402863		EPI_ISL_7975059	hCoV-19/England/MILK-2E65D86/2021	B	O	5
7A93	7A93_1	A	1287	1074	OM245732		EPI_ISL_7975059	hCoV-19/England/MILK-2E65D86/2021	B	O	6
7E5R	7E5R_3	A	1281	1072	FR996760		EPI_ISL_440403	hCoV-19/England/CAMB-7525B/2020	B	L	0
7E5S	7E5S_1	A	1281	1072	FR996760		EPI_ISL_440403	hCoV-19/England/CAMB-7525B/2020	B	L	0
7VNC	7VNC_1	A	1226	1070	OM402863		EPI_ISL_7975059	hCoV-19/England/MILK-2E65D86/2021	B	O	5
7VND	7VND_1	A	1226	1070	OM402863		EPI_ISL_7975059	hCoV-19/England/MILK-2E65D86/2021	B	O	5
7VNE	7VNE_1	A	1226	1070	OM402863		EPI_ISL_7975059	hCoV-19/England/MILK-2E65D86/2021	B	O	5
7L58	7L58_1	A	1288	1069	OL939503		EPI_ISL_8034072	hCoV-19/USA/IL-CDC-ASC210714968/2021	B	O	0
7P7B	7P7B_1	A	1288	1069	OL750652		EPI_ISL_7975059	hCoV-19/England/MILK-2E65D86/2021	B	O	6
7DF4	7DF4_2	B	1261	1068	OL968771		EPI_ISL_8011643	hCoV-19/USA/MI-CDC-ASC210659926/2021	B	O	0
7DDN	7DDN_1	A	1261	1066	OL968771		EPI_ISL_8011643	hCoV-19/USA/MI-CDC-ASC210659926/2021	B	O	0
7LQW	7LQW_3	C	1307	1066	OM245732		EPI_ISL_7975059	hCoV-19/England/MILK-2E65D86/2021	B	O	6
7NDC	7NDC_1	A	1288	1063	OL750652		EPI_ISL_7177917	hCoV-19/USA/IN-CDC-ASC210424953/2021	B	L	0
7NDD	7NDD_1	A	1288	1063	OL750652		EPI_ISL_7177917	hCoV-19/USA/IN-CDC-ASC210424953/2021	B	L	0
7DK3	7DK3_1	A	1261	1062	OL968771		EPI_ISL_8011643	hCoV-19/USA/MI-CDC-ASC210659926/2021	B	O	0
7DCC	7DCC_2	E	1261	1061	OL968771		EPI_ISL_8011643	hCoV-19/USA/MI-CDC-ASC210659926/2021	B	O	0
7DCX	7DCX_2	C	1261	1061	OL968771		EPI_ISL_8011643	hCoV-19/USA/MI-CDC-ASC210659926/2021	B	O	0
7DD2	7DD2_1	C	1261	1061	OL968771		EPI_ISL_8011643	hCoV-19/USA/MI-CDC-ASC210659926/2021	B	O	0
7DD8	7DD8_3	C	1261	1061	OL968771		EPI_ISL_8011643	hCoV-19/USA/MI-CDC-ASC210659926/2021	B	O	0
6ZXN	6ZXN_1	A	1288	1060	OM245732		EPI_ISL_7975059	hCoV-19/England/MILK-2E65D86/2021	B	O	6
7DK5	7DK5_1	A	1261	1060	OL968771		EPI_ISL_8011643	hCoV-19/USA/MI-CDC-ASC210659926/2021	B	O	0
7DK6	7DK6_1	A	1261	1060	OL968771		EPI_ISL_8011643	hCoV-19/USA/MI-CDC-ASC210659926/2021	B	O	0
7DK7	7DK7_3	C	1261	1060	OL968771		EPI_ISL_8011643	hCoV-19/USA/MI-CDC-ASC210659926/2021	B	O	0
7A29	7A29_1	A	1288	1058	OM245732		EPI_ISL_7975059	hCoV-19/England/MILK-2E65D86/2021	B	O	6
7DK4	7DK4_3	C	1261	1058	OL968771		EPI_ISL_8011643	hCoV-19/USA/MI-CDC-ASC210659926/2021	B	O	0
6XLU	6XLU_1	A	1275	1057	OM245732		EPI_ISL_7975059	hCoV-19/England/MILK-2E65D86/2021	B	O	6
6XM5	6XM5_1	A	1275	1057	OM245732		EPI_ISL_7975059	hCoV-19/England/MILK-2E65D86/2021	B	O	6
7JWY	7JWY_1	A	1275	1057	OL939503		EPI_ISL_8034072	hCoV-19/USA/IL-CDC-ASC210714968/2021	B	O	0
7KSG	7KSG_1	A	1288	1053	OL939503		EPI_ISL_8034072	hCoV-19/USA/IL-CDC-ASC210714968/2021	B	O	0
7E8C	7E8C_1	A	1288	1052	OL750652		EPI_ISL_7177917	hCoV-19/USA/IN-CDC-ASC210424953/2021	B	L	0
7FG3	7FG3_1	A	1273	1050	OM459482		EPI_ISL_402119	hCoV-19/Wuhan/IVDC-HB-01/2019	B	L	0
7OAN	7OAN_1	A	1260	1049	OM245732		EPI_ISL_7975059	hCoV-19/England/MILK-2E65D86/2021	B	O	6
7MJG	7MJG_1	A	1288	1040	OU101401		EPI_ISL_1432766	hCoV-19/Germany/BW-RKI-I-050517/2021	B	L	0
7MJH	7MJH_1	A	1288	1040	OU101401		EPI_ISL_1432766	hCoV-19/Germany/BW-RKI-I-050517/2021	B	L	0
7MJJ	7MJJ_1	A	1288	1040	OU101401		EPI_ISL_1432766	hCoV-19/Germany/BW-RKI-I-050517/2021	B	L	0
7MJK	7MJK_1	A	1288	1040	OU101401		EPI_ISL_1432766	hCoV-19/Germany/BW-RKI-I-050517/2021	B	L	0
7MJM	7MJM_1	A	1288	1040	OU101401		EPI_ISL_1432766	hCoV-19/Germany/BW-RKI-I-050517/2021	B	L	0
6XM3	6XM3_1	A	1275	1038	OM245732		EPI_ISL_7975059	hCoV-19/England/MILK-2E65D86/2021	B	O	6
6XM0	6XM0_1	A	1275	1037	OM245732		EPI_ISL_7975059	hCoV-19/England/MILK-2E65D86/2021	B	O	6
6XM4	6XM4_1	A	1275	1037	OM245732		EPI_ISL_7975059	hCoV-19/England/MILK-2E65D86/2021	B	O	6
7MY2	7MY2_1	B	1288	1036	OM402863		EPI_ISL_7975059	hCoV-19/England/MILK-2E65D86/2021	B	O	5
7P77	7P77_1	B	1288	1036	OM245732		EPI_ISL_7975059	hCoV-19/England/MILK-2E65D86/2021	B	O	6
7P7A	7P7A_1	B	1288	1036	OL750652		EPI_ISL_7975059	hCoV-19/England/MILK-2E65D86/2021	B	O	6
6XEY	6XEY_1	A	1288	1034	OM245732		EPI_ISL_7975059	hCoV-19/England/MILK-2E65D86/2021	B	O	6
7KML	7KML_1	A	1274	1034	FR996760		EPI_ISL_440403	hCoV-19/England/CAMB-7525B/2020	B	L	0
7KMS	7KMS_2	B	1288	1033	OL939503		EPI_ISL_8034072	hCoV-19/USA/IL-CDC-ASC210714968/2021	B	O	0
7KMZ	7KMZ_1	A	1288	1030	OL939503		EPI_ISL_8034072	hCoV-19/USA/IL-CDC-ASC210714968/2021	B	O	0
7KNH	7KNH_1	A	1288	1030	OL939503		EPI_ISL_8034072	hCoV-19/USA/IL-CDC-ASC210714968/2021	B	O	0
7KNI	7KNI_1	A	1288	1030	OL939503		EPI_ISL_8034072	hCoV-19/USA/IL-CDC-ASC210714968/2021	B	O	0
7KMK	7KMK_1	A	1274	1028	FR996760		EPI_ISL_440403	hCoV-19/England/CAMB-7525B/2020	B	L	0
7KXJ	7KXJ_1	A	1274	1026	FR996760		EPI_ISL_440403	hCoV-19/England/CAMB-7525B/2020	B	L	0
7KXK	7KXK_1	A	1274	1024	FR996760		EPI_ISL_440403	hCoV-19/England/CAMB-7525B/2020	B	L	0
6ZOY	6ZOY_1	A	1247	1021	FR996760		EPI_ISL_440403	hCoV-19/England/CAMB-7525B/2020	B	L	0
6X6P	6X6P_1	A	1274	1017	OM245732		EPI_ISL_7975059	hCoV-19/England/MILK-2E65D86/2021	B	O	6
6ZP1	6ZP1_1	A	1247	1017	OM245732		EPI_ISL_7975059	hCoV-19/England/MILK-2E65D86/2021	B	O	6
7B18	7B18_1	A	1288	1011	OM245732		EPI_ISL_7975059	hCoV-19/England/MILK-2E65D86/2021	B	O	6
7N5H	7N5H_1	A	1288	1011	OL750652		EPI_ISL_7177917	hCoV-19/USA/IN-CDC-ASC210424953/2021	B	L	0
6XF5	6XF5_1	A	1255	1009	OM245732		EPI_ISL_7975059	hCoV-19/England/MILK-2E65D86/2021	B	O	6
7EJ4	7EJ4_1	A	1283	1008	FR996760		EPI_ISL_440403	hCoV-19/England/CAMB-7525B/2020	B	L	0
7EJ5	7EJ5_1	A	1283	1008	FR996760		EPI_ISL_440403	hCoV-19/England/CAMB-7525B/2020	B	L	0
7KNB	7KNB_1	A	1288	1006	OL939503		EPI_ISL_8034072	hCoV-19/USA/IL-CDC-ASC210714968/2021	B	O	0
7KNE	7KNE_1	A	1288	1006	OL939503		EPI_ISL_8034072	hCoV-19/USA/IL-CDC-ASC210714968/2021	B	O	0
7NDA	7NDA_1	A	1288	1005	OL750652		EPI_ISL_7177917	hCoV-19/USA/IN-CDC-ASC210424953/2021	B	L	0
7FAE	7FAE_1	A	1298	1004	OM459482		EPI_ISL_402119	hCoV-19/Wuhan/IVDC-HB-01/2019	B	L	0
7K8S	7K8S_1	A	1259	1004	OM459482		EPI_ISL_402119	hCoV-19/Wuhan/IVDC-HB-01/2019	B	L	0
6ZDH	6ZDH_1	A	1288	1002	OM245732		EPI_ISL_7975059	hCoV-19/England/MILK-2E65D86/2021	B	O	6
7K8X	7K8X_1	A	1259	1002	OM459482		EPI_ISL_402119	hCoV-19/Wuhan/IVDC-HB-01/2019	B	L	0
7K8Y	7K8Y_1	B	1259	1002	OM459482		EPI_ISL_402119	hCoV-19/Wuhan/IVDC-HB-01/2019	B	L	0
7KKK	7KKK_1	A	1288	1002	OL939503		EPI_ISL_8034072	hCoV-19/USA/IL-CDC-ASC210714968/2021	B	O	0
7KKL	7KKL_1	A	1288	1002	OL939503		EPI_ISL_8034072	hCoV-19/USA/IL-CDC-ASC210714968/2021	B	O	0
7LJR	7LJR_1	A	1288	1002	OL939503		EPI_ISL_8034072	hCoV-19/USA/IL-CDC-ASC210714968/2021	B	O	0
7ND4	7ND4_1	A	1288	1002	OL750652		EPI_ISL_7177917	hCoV-19/USA/IN-CDC-ASC210424953/2021	B	L	0
7ND7	7ND7_1	A	1288	1002	OL750652		EPI_ISL_7177917	hCoV-19/USA/IN-CDC-ASC210424953/2021	B	L	0
7ND8	7ND8_1	A	1288	1002	OL750652		EPI_ISL_7177917	hCoV-19/USA/IN-CDC-ASC210424953/2021	B	L	0
7K8T	7K8T_1	A	1259	1001	OM459482		EPI_ISL_402119	hCoV-19/Wuhan/IVDC-HB-01/2019	B	L	0
7MY3	7MY3_1	A	1288	1001	OM402863		EPI_ISL_7975059	hCoV-19/England/MILK-2E65D86/2021	B	O	5
7K4N	7K4N_1	A	1288	998	OM459482		EPI_ISL_402119	hCoV-19/Wuhan/IVDC-HB-01/2019	B	L	0
7P40	7P40_1	A	1281	998	FR996760		EPI_ISL_440403	hCoV-19/England/CAMB-7525B/2020	B	L	0
7FAF	7FAF_1	A	1298	996	OM459482		EPI_ISL_402119	hCoV-19/Wuhan/IVDC-HB-01/2019	B	L	0
6Z97	6Z97_1	A	1288	995	OM245732		EPI_ISL_7975059	hCoV-19/England/MILK-2E65D86/2021	B	O	6
7ND3	7ND3_1	A	1288	995	OL750652		EPI_ISL_7177917	hCoV-19/USA/IN-CDC-ASC210424953/2021	B	L	0
7ND5	7ND5_1	A	1288	995	OL750652		EPI_ISL_7177917	hCoV-19/USA/IN-CDC-ASC210424953/2021	B	L	0
7ND6	7ND6_1	A	1288	995	OL750652		EPI_ISL_7177917	hCoV-19/USA/IN-CDC-ASC210424953/2021	B	L	0
7ND9	7ND9_1	A	1288	993	OL750652		EPI_ISL_7177917	hCoV-19/USA/IN-CDC-ASC210424953/2021	B	L	0
7NDB	7NDB_1	A	1288	993	OL750652		EPI_ISL_7177917	hCoV-19/USA/IN-CDC-ASC210424953/2021	B	L	0
6XF6	6XF6_1	A	1255	992	OM245732		EPI_ISL_7975059	hCoV-19/England/MILK-2E65D86/2021	B	O	6
7K8U	7K8U_1	A	1259	991	OM459482		EPI_ISL_402119	hCoV-19/Wuhan/IVDC-HB-01/2019	B	L	0
7KS9	7KS9_3	C	1288	991	OL939503		EPI_ISL_8034072	hCoV-19/USA/IL-CDC-ASC210714968/2021	B	O	0
7K8W	7K8W_1	A	1259	990	OM459482		EPI_ISL_402119	hCoV-19/Wuhan/IVDC-HB-01/2019	B	L	0
7N9B	7N9B_1	A	1380	989	OL750652		EPI_ISL_7177917	hCoV-19/USA/IN-CDC-ASC210424953/2021	B	L	0
6ZP5	6ZP5_1	A	1288	988	OM245732		EPI_ISL_7975059	hCoV-19/England/MILK-2E65D86/2021	B	O	6
6ZP7	6ZP7_1	A	1288	988	OM245732		EPI_ISL_7975059	hCoV-19/England/MILK-2E65D86/2021	B	O	6
6Z43	6Z43_1	A	1288	987	OM245732		EPI_ISL_7975059	hCoV-19/England/MILK-2E65D86/2021	B	O	6
6ZHD	6ZHD_1	A	1288	987	OM245732		EPI_ISL_7975059	hCoV-19/England/MILK-2E65D86/2021	B	O	6
7L56	7L56_1	A	1288	983	OL939503		EPI_ISL_8034072	hCoV-19/USA/IL-CDC-ASC210714968/2021	B	O	0
7L57	7L57_1	A	1288	983	OL939503		EPI_ISL_8034072	hCoV-19/USA/IL-CDC-ASC210714968/2021	B	O	0
7JZL	7JZL_1	A	1288	980	OM459482		EPI_ISL_402119	hCoV-19/Wuhan/IVDC-HB-01/2019	B	L	0
7N9C	7N9C_1	A	1380	980	OL750652		EPI_ISL_7177917	hCoV-19/USA/IN-CDC-ASC210424953/2021	B	L	0
7K8V	7K8V_1	A	1259	978	OM459482		EPI_ISL_402119	hCoV-19/Wuhan/IVDC-HB-01/2019	B	L	0
7JZN	7JZN_1	A	1288	977	OM459482		EPI_ISL_402119	hCoV-19/Wuhan/IVDC-HB-01/2019	B	L	0
6X29	6X29_1	A	1273	972	OM245732		EPI_ISL_7975059	hCoV-19/England/MILK-2E65D86/2021	B	O	6
7KDG	7KDG_1	A	1288	972	OL968771		EPI_ISL_8011643	hCoV-19/USA/MI-CDC-ASC210659926/2021	B	O	0
7KDK	7KDK_1	A	1288	972	OM402805		EPI_ISL_7975059	hCoV-19/England/MILK-2E65D86/2021	B	O	4
7KE4	7KE4_1	A	1288	972	OM402805		EPI_ISL_7975059	hCoV-19/England/MILK-2E65D86/2021	B	O	4
7KE6	7KE6_1	A	1288	972	OM402805		EPI_ISL_7975059	hCoV-19/England/MILK-2E65D86/2021	B	O	4
7KE7	7KE7_1	A	1288	972	OM402805		EPI_ISL_7975059	hCoV-19/England/MILK-2E65D86/2021	B	O	4
7KE8	7KE8_1	A	1288	972	OM402805		EPI_ISL_7975059	hCoV-19/England/MILK-2E65D86/2021	B	O	4
6X2C	6X2C_1	A	1273	971	OM245732		EPI_ISL_7975059	hCoV-19/England/MILK-2E65D86/2021	B	O	6
7AKD	7AKD_1	A	1286	970	OM245732		EPI_ISL_7975059	hCoV-19/England/MILK-2E65D86/2021	B	O	6
7KDH	7KDH_1	A	1288	970	OL968771		EPI_ISL_8011643	hCoV-19/USA/MI-CDC-ASC210659926/2021	B	O	0
6XKL	6XKL_1	A	1288	968	OM245732		EPI_ISL_7975059	hCoV-19/England/MILK-2E65D86/2021	B	O	6
7K8Z	7K8Z_1	A	1259	967	OM459482		EPI_ISL_402119	hCoV-19/Wuhan/IVDC-HB-01/2019	B	L	0
6X2A	6X2A_1	A	1273	966	OM245732		EPI_ISL_7975059	hCoV-19/England/MILK-2E65D86/2021	B	O	6
7KDL	7KDL_1	A	1288	966	OM402805		EPI_ISL_7975059	hCoV-19/England/MILK-2E65D86/2021	B	O	4
7KE9	7KE9_1	A	1288	966	OM402805		EPI_ISL_7975059	hCoV-19/England/MILK-2E65D86/2021	B	O	4
7KEA	7KEA_1	A	1288	966	OM402805		EPI_ISL_7975059	hCoV-19/England/MILK-2E65D86/2021	B	O	4
7KEB	7KEB_1	A	1288	966	OM402805		EPI_ISL_7975059	hCoV-19/England/MILK-2E65D86/2021	B	O	4
7KEC	7KEC_1	A	1288	966	OM402805		EPI_ISL_7975059	hCoV-19/England/MILK-2E65D86/2021	B	O	4
6X2B	6X2B_1	A	1273	963	OM245732		EPI_ISL_7975059	hCoV-19/England/MILK-2E65D86/2021	B	O	6
7P78	7P78_1	A	1288	963	OL750652		EPI_ISL_7975059	hCoV-19/England/MILK-2E65D86/2021	B	O	6
7P79	7P79_1	A	1288	963	OL750652		EPI_ISL_7975059	hCoV-19/England/MILK-2E65D86/2021	B	O	6
6VSB	6VSB_1	A	1288	959	OM245732		EPI_ISL_7975059	hCoV-19/England/MILK-2E65D86/2021	B	O	6
6X79	6X79_1	A	1281	950	FR996760		EPI_ISL_440403	hCoV-19/England/CAMB-7525B/2020	B	L	0
7SN3	7SN3_1	A	1273	925	OA965294		EPI_ISL_488641	hCoV-19/England/NORT-295D07/2020	B	V	0
7RA8	7RA8_1	A	1288	917	OL750652		EPI_ISL_7975059	hCoV-19/England/MILK-2E65D86/2021	B	O	6
7L3N	7L3N_1	A	1276	820	OL939503		EPI_ISL_8034072	hCoV-19/USA/IL-CDC-ASC210714968/2021	B	O	0
7N9E	7N9E_2	B	1380	809	OL750652		EPI_ISL_7177917	hCoV-19/USA/IN-CDC-ASC210424953/2021	B	L	0
6ZOW	6ZOW_1	A	1288	801	OM245732		EPI_ISL_7975059	hCoV-19/England/MILK-2E65D86/2021	B	O	6
7LSS	7LSS_1	A	1288	779	OL939503		EPI_ISL_8034072	hCoV-19/USA/IL-CDC-ASC210714968/2021	B	O	0
7V7N	7V7N_1	A	1281	1034	OU987643		EPI_ISL_5789152	hCoV-19/England/MILK-27415E9/2021	AY.98	GK	0
7V7P	7V7P_1	A	1281	1029	OU987643		EPI_ISL_5789152	hCoV-19/England/MILK-27415E9/2021	AY.98	GK	0
7V7Q	7V7Q_1	A	1281	1029	OU987643		EPI_ISL_5789152	hCoV-19/England/MILK-27415E9/2021	AY.98	GK	0
7V7R	7V7R_1	A	1281	1029	OU987643		EPI_ISL_5789152	hCoV-19/England/MILK-27415E9/2021	AY.98	GK	0
7V7S	7V7S_1	A	1281	1027	OU987643		EPI_ISL_5789152	hCoV-19/England/MILK-27415E9/2021	AY.98	GK	0
7V7T	7V7T_1	A	1281	1027	OU987643		EPI_ISL_5789152	hCoV-19/England/MILK-27415E9/2021	AY.98	GK	0
7V7U	7V7U_1	A	1281	1027	OU987643		EPI_ISL_5789152	hCoV-19/England/MILK-27415E9/2021	AY.98	GK	0
7V7V	7V7V_1	A	1281	1027	OU987643		EPI_ISL_5789152	hCoV-19/England/MILK-27415E9/2021	AY.98	GK	0
7V88	7V88_1	A	1281	1027	OU987643		EPI_ISL_5789152	hCoV-19/England/MILK-27415E9/2021	AY.98	GK	0
7V89	7V89_1	A	1281	1027	OU987643		EPI_ISL_5789152	hCoV-19/England/MILK-27415E9/2021	AY.98	GK	0
7V8A	7V8A_1	A	1281	1027	OU987643		EPI_ISL_5789152	hCoV-19/England/MILK-27415E9/2021	AY.98	GK	0
7V7O	7V7O_1	A	1281	1025	OU987643		EPI_ISL_5789152	hCoV-19/England/MILK-27415E9/2021	AY.98	GK	0
7SBL	7SBL_1	A	1308	1102	OV696372		EPI_ISL_8410257	hCoV-19/Germany/BW-RKI-I-411763/2021	AY.122	GK	0
7SBK	7SBK_1	A	1308	1101	OV696372		EPI_ISL_8410257	hCoV-19/Germany/BW-RKI-I-411763/2021	AY.122	GK	0
7SBO	7SBO_1	A	1308	1091	OK544099		EPI_ISL_5320077	hCoV-19/USA/CA-CDC-FG-147260/2021	AY.103	GK	0
7SO9	7SO9_1	A	1275	1024	OK544099		EPI_ISL_5320077	hCoV-19/USA/CA-CDC-FG-147260/2021	AY.103	GK	0
7KRQ	7KRQ_1	A	1310	1121	OA969264		EPI_ISL_532085	hCoV-19/Scotland/QEUH-96076A/2020	AD.2	GR	0
7KRR	7KRR_1	A	1310	1109	OA969264		EPI_ISL_532085	hCoV-19/Scotland/QEUH-96076A/2020	AD.2	GR	0
7KRS	7KRS_1	A	1310	1109	OA969264		EPI_ISL_532085	hCoV-19/Scotland/QEUH-96076A/2020	AD.2	GR	0
7A4N	7A4N_1	A	1297	963	OL448870		EPI_ISL_2683873	hCoV-19/Mali/M00959/2020	A.21	S	0
7AD1	7AD1_1	A	1297	950	OL448870		EPI_ISL_2683873	hCoV-19/Mali/M00959/2020	A.21	S	0
7E7B	7E7B_1	A	1520	1102	OM389137		EPI_ISL_1278100	hCoV-19/USA/GA-EHC-047U/2020	A	S	0
7DWY	7DWY_1	A	1283	1099	OM418389		EPI_ISL_1503972	hCoV-19/USA/GA-EHC-030D/2020	A	S	0
6ZGI	6ZGI_1	A	1287	1098	OM319525		EPI_ISL_404895	hCoV-19/USA/WA-CDC-02982586-001/2020	A	S	0
7A94	7A94_1	A	1287	1080	OM319525		EPI_ISL_404895	hCoV-19/USA/WA-CDC-02982586-001/2020	A	S	0
7E7D	7E7D_1	A	1520	1080	OM389137		EPI_ISL_1278100	hCoV-19/USA/GA-EHC-047U/2020	A	S	0
7V26	7V26_1	A	1288	1076	OM389137		EPI_ISL_1278100	hCoV-19/USA/GA-EHC-047U/2020	A	S	0
7CWU	7CWU_3	A	1273	1075	OM301683		EPI_ISL_404895	hCoV-19/USA/WA-CDC-02982586-001/2020	A	S	0
7CWL	7CWL_1	A	1273	1073	OM301683		EPI_ISL_404895	hCoV-19/USA/WA-CDC-02982586-001/2020	A	S	0
7CWN	7CWN_1	A	1273	1072	OM301683		EPI_ISL_404895	hCoV-19/USA/WA-CDC-02982586-001/2020	A	S	0
6ZGG	6ZGG_1	A	1287	1069	OM319525		EPI_ISL_404895	hCoV-19/USA/WA-CDC-02982586-001/2020	A	S	0
7A95	7A95_1	A	1287	1069	OM319525		EPI_ISL_404895	hCoV-19/USA/WA-CDC-02982586-001/2020	A	S	0
7A98	7A98_1	A	1287	1066	OM319525		EPI_ISL_404895	hCoV-19/USA/WA-CDC-02982586-001/2020	A	S	0
7A96	7A96_1	A	1287	1065	OM319525		EPI_ISL_404895	hCoV-19/USA/WA-CDC-02982586-001/2020	A	S	0
7A97	7A97_1	A	1287	1065	OM319525		EPI_ISL_404895	hCoV-19/USA/WA-CDC-02982586-001/2020	A	S	0
6ZP2	6ZP2_1	A	1251	1060	OM319525		EPI_ISL_404895	hCoV-19/USA/WA-CDC-02982586-001/2020	A	S	0
7LXZ	7LXZ_1	A	1288	1060	OM389137		EPI_ISL_1278100	hCoV-19/USA/GA-EHC-047U/2020	A	S	0
7CWM	7CWM_1	A	1273	1056	OM319525		EPI_ISL_404895	hCoV-19/USA/WA-CDC-02982586-001/2020	A	S	0
6ZB4	6ZB4_1	A	1259	1048	OM319525		EPI_ISL_404895	hCoV-19/USA/WA-CDC-02982586-001/2020	A	S	0
7LY2	7LY2_1	A	1288	1041	OM389137		EPI_ISL_1278100	hCoV-19/USA/GA-EHC-047U/2020	A	S	0
7LXY	7LXY_1	A	1288	1035	OM389137		EPI_ISL_1278100	hCoV-19/USA/GA-EHC-047U/2020	A	S	0
7M6E	7M6E_1	A	1288	1034	OM389137		EPI_ISL_1278100	hCoV-19/USA/GA-EHC-047U/2020	A	S	0
7R8N	7R8N_1	A	1271	1034	OM389137		EPI_ISL_1278100	hCoV-19/USA/GA-EHC-047U/2020	A	S	0
7R8O	7R8O_1	A	1271	1034	OM389137		EPI_ISL_1278100	hCoV-19/USA/GA-EHC-047U/2020	A	S	0
6ZB5	6ZB5_1	A	1259	1032	OM319525		EPI_ISL_404895	hCoV-19/USA/WA-CDC-02982586-001/2020	A	S	0
7C2L	7C2L_1	A	1283	1031	OM319525		EPI_ISL_404895	hCoV-19/USA/WA-CDC-02982586-001/2020	A	S	0
7S0D	7S0D_1	A	1271	1013	OM389137		EPI_ISL_1278100	hCoV-19/USA/GA-EHC-047U/2020	A	S	0
7DWZ	7DWZ_1	A	1283	1007	OM418389		EPI_ISL_1503972	hCoV-19/USA/GA-EHC-030D/2020	A	S	0
7DX5	7DX5_1	A	1283	1007	OM389137		EPI_ISL_1278100	hCoV-19/USA/GA-EHC-047U/2020	A	S	0
7DX6	7DX6_1	A	1283	1007	OM389137		EPI_ISL_1278100	hCoV-19/USA/GA-EHC-047U/2020	A	S	0
7DX7	7DX7_1	A	1283	1007	OM389137		EPI_ISL_1278100	hCoV-19/USA/GA-EHC-047U/2020	A	S	0
7DX8	7DX8_1	A	1283	1007	OM389137		EPI_ISL_1278100	hCoV-19/USA/GA-EHC-047U/2020	A	S	0
7CT5	7CT5_1	A	1283	1006	OM319525		EPI_ISL_404895	hCoV-19/USA/WA-CDC-02982586-001/2020	A	S	0
7CZP	7CZP_1	A	1283	1006	OM301683		EPI_ISL_404895	hCoV-19/USA/WA-CDC-02982586-001/2020	A	S	0
7CZQ	7CZQ_1	A	1283	1006	OM418389		EPI_ISL_1503972	hCoV-19/USA/GA-EHC-030D/2020	A	S	0
7CZR	7CZR_1	A	1283	1006	OM418389		EPI_ISL_1503972	hCoV-19/USA/GA-EHC-030D/2020	A	S	0
7CZS	7CZS_1	A	1283	1006	OM418389		EPI_ISL_1503972	hCoV-19/USA/GA-EHC-030D/2020	A	S	0
7CZT	7CZT_1	A	1283	1006	OM418389		EPI_ISL_1503972	hCoV-19/USA/GA-EHC-030D/2020	A	S	0
7CZU	7CZU_1	A	1283	1006	OM418389		EPI_ISL_1503972	hCoV-19/USA/GA-EHC-030D/2020	A	S	0
7CZV	7CZV_1	A	1283	1006	OM418389		EPI_ISL_1503972	hCoV-19/USA/GA-EHC-030D/2020	A	S	0
7CZW	7CZW_1	A	1283	1006	OM418389		EPI_ISL_1503972	hCoV-19/USA/GA-EHC-030D/2020	A	S	0
7CZX	7CZX_1	A	1283	1006	OM418389		EPI_ISL_1503972	hCoV-19/USA/GA-EHC-030D/2020	A	S	0
7CZY	7CZY_1	A	1283	1006	OM418389		EPI_ISL_1503972	hCoV-19/USA/GA-EHC-030D/2020	A	S	0
7CZZ	7CZZ_1	A	1283	1006	OM418389		EPI_ISL_1503972	hCoV-19/USA/GA-EHC-030D/2020	A	S	0
7D00	7D00_1	A	1283	1006	OM418389		EPI_ISL_1503972	hCoV-19/USA/GA-EHC-030D/2020	A	S	0
7D03	7D03_1	A	1283	1006	OM418389		EPI_ISL_1503972	hCoV-19/USA/GA-EHC-030D/2020	A	S	0
7D0B	7D0B_1	A	1283	1006	OM418389		EPI_ISL_1503972	hCoV-19/USA/GA-EHC-030D/2020	A	S	0
7D0C	7D0C_1	A	1283	1006	OM418389		EPI_ISL_1503972	hCoV-19/USA/GA-EHC-030D/2020	A	S	0
7DX9	7DX9_1	A	1283	1006	OM389137		EPI_ISL_1278100	hCoV-19/USA/GA-EHC-047U/2020	A	S	0
7D0D	7D0D_1	A	1283	1004	OM418389		EPI_ISL_1503972	hCoV-19/USA/GA-EHC-030D/2020	A	S	0
7M6H	7M6H_1	A	1259	1002	OM389137		EPI_ISL_1278100	hCoV-19/USA/GA-EHC-047U/2020	A	S	0
7M6I	7M6I_1	A	1259	1002	OM389137		EPI_ISL_1278100	hCoV-19/USA/GA-EHC-047U/2020	A	S	0
7K90	7K90_1	A	1288	1000	OM389137		EPI_ISL_1278100	hCoV-19/USA/GA-EHC-047U/2020	A	S	0
7M6F	7M6F_1	A	1288	998	OM389137		EPI_ISL_1278100	hCoV-19/USA/GA-EHC-047U/2020	A	S	0
7RKV	7RKV_1	A	1271	998	OM389137		EPI_ISL_1278100	hCoV-19/USA/GA-EHC-047U/2020	A	S	0
7KL9	7KL9_1	A	1257	995	OM389137		EPI_ISL_1278100	hCoV-19/USA/GA-EHC-047U/2020	A	S	0
7LYO	7LYO_1	A	1288	995	OM389137		EPI_ISL_1278100	hCoV-19/USA/GA-EHC-047U/2020	A	S	0
7E3K	7E3K_1	A	1288	990	OM389137		EPI_ISL_1278100	hCoV-19/USA/GA-EHC-047U/2020	A	S	0
7E3L	7E3L_1	A	1288	986	OM389137		EPI_ISL_1278100	hCoV-19/USA/GA-EHC-047U/2020	A	S	0
6XCN	6XCN_1	A	1259	985	OM319525		EPI_ISL_404895	hCoV-19/USA/WA-CDC-02982586-001/2020	A	S	0
7K9J	7K9J_1	A	1256	982	OM389137		EPI_ISL_1278100	hCoV-19/USA/GA-EHC-047U/2020	A	S	0
7KJ3	7KJ3_1	A	1234	981	OM389137		EPI_ISL_1278100	hCoV-19/USA/GA-EHC-047U/2020	A	S	0
7KJ4	7KJ4_1	A	1234	981	OM389137		EPI_ISL_1278100	hCoV-19/USA/GA-EHC-047U/2020	A	S	0
7L7K	7L7K_1	A	1273	973	OM389137		EPI_ISL_1278100	hCoV-19/USA/GA-EHC-047U/2020	A	S	0
7DX0	7DX0_1	A	1283	972	OM418389		EPI_ISL_1503972	hCoV-19/USA/GA-EHC-030D/2020	A	S	0
7DX3	7DX3_1	A	1283	972	OM389137		EPI_ISL_1278100	hCoV-19/USA/GA-EHC-047U/2020	A	S	0
7M0J	7M0J_1	A	1273	972	OM389137		EPI_ISL_1278100	hCoV-19/USA/GA-EHC-047U/2020	A	S	0
7M6G	7M6G_1	A	1288	968	OM389137		EPI_ISL_1278100	hCoV-19/USA/GA-EHC-047U/2020	A	S	0
7R8M	7R8M_1	A	1271	968	OM389137		EPI_ISL_1278100	hCoV-19/USA/GA-EHC-047U/2020	A	S	0
7KJ2	7KJ2_1	A	1234	967	OM389137		EPI_ISL_1278100	hCoV-19/USA/GA-EHC-047U/2020	A	S	0
7KJ5	7KJ5_1	A	1234	967	OM389137		EPI_ISL_1278100	hCoV-19/USA/GA-EHC-047U/2020	A	S	0
6XCM	6XCM_1	A	1259	966	OM319525		EPI_ISL_404895	hCoV-19/USA/WA-CDC-02982586-001/2020	A	S	0
7BYR	7BYR_1	A	1247	959	OM319525		EPI_ISL_404895	hCoV-19/USA/WA-CDC-02982586-001/2020	A	S	0
7K9H	7K9H_1	A	1256	950	OM389137		EPI_ISL_1278100	hCoV-19/USA/GA-EHC-047U/2020	A	S	0
6ZGH	6ZGH_1	A	1287	875	OM319525		EPI_ISL_404895	hCoV-19/USA/WA-CDC-02982586-001/2020	A	S	0
